# Biofilm formation in *Streptococcus suis*: *In vitro* impact of serovar and assessment of coinfections with other porcine respiratory disease complex bacterial pathogens

**DOI:** 10.1101/2024.06.26.600819

**Authors:** Rubén Miguélez-Pérez, Oscar Mencía-Ares, César B. Gutiérrez-Martín, Alba González-Fernández, Máximo Petrocchi-Rilo, Mario Delgado-García, Sonia Martínez-Martínez

## Abstract

*Streptococcus suis* is a worldwide pathogen that impacts swine industry, causing severe clinical signs in postweaning piglets, including meningitis and arthritis. Biofilm formation is a major virulence mechanism in *S. suis*, enhancing its persistence and resistance. Here, we assessed the *in vitro* biofilm formation of 240 *S. suis* isolates from Spanish swine farms and evaluated the effects of serovars (SVs) and coinfections with other porcine respiratory disease complex (PRDC) pathogens. Our study revealed significant heterogeneity in biofilm formation among *S. suis* SVs. Notably, SV2 exhibited the lowest biofilm formation, contrasting with the high biofilm-forming capacities of SV1, SV7, and SV9. Virulence factors *epf*, *mrp*, and *sly* were associated (*p* < 0.05) with reduced biofilm formation. Other PRDC pathogens, including *Actinobacillus pleuropneumoniae*, *Glaesserella parasuis*, and *Pasteurella multocida*, formed biofilms, though generally less robust than those of *S. suis* (except for SV2), contrasting the high biofilm formation of *Staphylococcus hyicus*. Coinfections demonstrated enhanced biofilm formation in mixed cultures of *S. suis*, particularly with *P. multocida*. Other coinfections revealed variable results in pathogen interactions, suggesting the potential of biofilms for increased persistence and pathogenicity in coinfections. In conclusion, this study underscores the importance of serovar-specific differences in biofilm formation among *S. suis* isolates, with significant implications for pathogenicity and persistence. The heterogeneous biofilm formation observed in coinfections with other PRDC pathogens reveals a complex interplay that could exacerbate disease severity. These findings provide a foundation for further research on biofilm mechanisms to mitigate the impact of PRDC in the swine industry.
