## Additional file 1 for "Biofilm formation in *Streptococcus suis*: *In vitro* impact of serovar and assessment of coinfections with other porcine respiratory disease complex bacterial pathogens"

### Sheet: Additional file 1
Additional file 1. Combination of virulence factor (VF) genes in Streptococcus suis isolates recovered from Spanish swine farms
VF combination	n	Percentage (%)
epf, mrp, sly, luxS, gapdh	81	33.75
epf, sly, luxS, gapdh	20	8.33333
luxS, gapdh	20	8.33333
epf, mrp, luxS, gapdh	15	6.25
mrp, luxS, gapdh	15	6.25
mrp, sly, luxS, gapdh	13	5.41667
sly, luxS, gapdh	12	5
epf, mrp, sly, luxS	10	4.16667
epf, mrp, luxS	9	3.75
epf, luxS, gapdh	8	3.33333
No VF	5	2.08333
luxS	5	2.08333
epf, mrp	3	1.25
epf, sly	3	1.25
mrp, luxS	3	1.25
epf, sly, luxS	2	0.833333
gapdh	2	0.833333
mrp	2	0.833333
sly	2	0.833333
sly, gapdh	2	0.833333
sly, luxS	2	0.833333
epf	1	0.416667
epf, gapdh	1	0.416667
epf, mrp, gapdh	1	0.416667
epf, sly, gapdh	1	0.416667
mrp, sly, gapdh	1	0.416667
mrp, sly, luxS	1	0.416667
