## Additional file 2 for "Biofilm formation in *Streptococcus suis*: *In vitro* impact of serovar and assessment of coinfections with other porcine respiratory disease complex bacterial pathogens"

### Sheet: Additional file 2
Additional file 2. Combination of virulence factor (VF) genes in Streptococcus suis isolates recovered from Spanish swine farms, categorized by serovar (SV)
S. suis SV	VF combination	n	Percentage (%)
1	epf, mrp, sly, luxS, gapdh	10	33.3333
1	epf, mrp, sly, luxS	6	20
1	epf, mrp, luxS, gapdh	5	16.6667
1	epf, sly, luxS, gapdh	4	13.3333
1	epf, mrp, luxS	2	6.66667
1	mrp, luxS, gapdh	1	3.33333
1	mrp, sly, luxS, gapdh	1	3.33333
1	sly, luxS, gapdh	1	3.33333
10	luxS, gapdh	4	80
10	epf, luxS, gapdh	1	20
12	luxS, gapdh	5	100
16	epf, sly	2	33.3333
16	mrp, luxS, gapdh	1	16.6667
16	mrp, sly, luxS, gapdh	1	16.6667
16	sly	1	16.6667
16	sly, luxS, gapdh	1	16.6667
17	luxS, gapdh	4	66.6667
17	epf, sly	1	16.6667
17	luxS	1	16.6667
2	epf, mrp, sly, luxS, gapdh	37	60.6557
2	epf, mrp, luxS	5	8.19672
2	epf, luxS, gapdh	3	4.91803
2	epf, mrp, luxS, gapdh	3	4.91803
2	epf, sly, luxS, gapdh	3	4.91803
2	mrp, luxS, gapdh	3	4.91803
2	epf, mrp, sly, luxS	2	3.27869
2	sly, luxS, gapdh	2	3.27869
2	epf, sly, luxS	1	1.63934
2	luxS, gapdh	1	1.63934
2	mrp, sly, gapdh	1	1.63934
21	sly, luxS, gapdh	2	33.3333
21	epf, sly, luxS, gapdh	1	16.6667
21	luxS	1	16.6667
21	luxS, gapdh	1	16.6667
21	mrp, luxS, gapdh	1	16.6667
3	epf, sly, luxS, gapdh	4	36.3636
3	epf, mrp, sly, luxS, gapdh	2	18.1818
3	epf, mrp, luxS, gapdh	1	9.09091
3	luxS, gapdh	1	9.09091
3	mrp, sly, luxS, gapdh	1	9.09091
3	sly, gapdh	1	9.09091
3	sly, luxS, gapdh	1	9.09091
4	epf, mrp, sly, luxS, gapdh	6	60
4	epf, sly, luxS, gapdh	2	20
4	epf, mrp, luxS, gapdh	1	10
4	epf, sly, luxS	1	10
5	epf, mrp	2	50
5	epf, luxS, gapdh	1	25
5	epf, sly, luxS, gapdh	1	25
7	mrp, luxS, gapdh	6	19.3548
7	mrp, sly, luxS, gapdh	4	12.9032
7	sly, luxS, gapdh	4	12.9032
7	epf, luxS, gapdh	3	9.67742
7	mrp, luxS	3	9.67742
7	epf, mrp, luxS	2	6.45161
7	luxS	2	6.45161
7	luxS, gapdh	2	6.45161
7	sly, luxS	2	6.45161
7	epf, mrp, gapdh	1	3.22581
7	epf, mrp, sly, luxS, gapdh	1	3.22581
7	mrp	1	3.22581
8	epf, sly, luxS, gapdh	5	50
8	luxS, gapdh	2	20
8	epf, mrp, sly, luxS	1	10
8	epf, mrp, sly, luxS, gapdh	1	10
8	sly, luxS, gapdh	1	10
9	epf, mrp, sly, luxS, gapdh	24	53.3333
9	mrp, sly, luxS, gapdh	6	13.3333
9	epf, mrp, luxS, gapdh	5	11.1111
9	mrp, luxS, gapdh	3	6.66667
9		1	2.22222
9	epf, mrp, sly, luxS	1	2.22222
9	epf, sly, gapdh	1	2.22222
9	gapdh	1	2.22222
9	luxS	1	2.22222
9	mrp	1	2.22222
9	mrp, sly, luxS	1	2.22222
NT	No VF	3	42.8571
NT	epf	1	14.2857
NT	epf, mrp	1	14.2857
NT	gapdh	1	14.2857
NT	sly	1	14.2857
