## Additional file 3 for "Biofilm formation in *Streptococcus suis*: *In vitro* impact of serovar and assessment of coinfections with other porcine respiratory disease complex bacterial pathogens"

### Sheet: Additional file 3
Additional file 3. Significant associations (Fisher's exact test) between Streptococcus suis serovars (SVs) and the carriage of virulence factor (VF) genes (p < 0.05).
S. suis SV	VF gene	S. suis harboring the VF	S. suis not harboring the VF	p-value	p-value adjusted (BH)
1	epf	27	3	2.87511e-09	1.32255e-08
1	mrp	25	5	9.30573e-07	3.5672e-06
1	sly	22	8	0.000789113	0.00164996
1	luxS	30	0	7.00548e-14	5.37087e-13
1	gapdh	22	8	0.000789113	0.00164996
9	epf	31	14	0.00074328	0.00164996
9	mrp	41	4	3.21226e-14	2.95528e-13
9	sly	33	12	2.48266e-05	8.15731e-05
9	luxS	41	4	3.21226e-14	2.95528e-13
9	gapdh	40	5	7.61962e-13	4.38128e-12
2	epf	54	7	8.13296e-17	1.87058e-15
2	mrp	51	10	4.39321e-13	2.88697e-12
2	sly	46	15	5.56807e-08	2.32847e-07
2	luxS	60	1	8.44379e-26	3.88414e-24
2	gapdh	53	8	1.62381e-15	2.48985e-14
7	epf	7	24	4.8238e-05	0.000145652
7	sly	11	20	0.0421535	0.0421535
7	luxS	29	2	4.00192e-11	2.04542e-10
7	gapdh	21	10	0.0110852	0.0134604
4	epf	10	0	5.69941e-05	0.000145652
4	sly	9	1	0.00174512	0.00308752
4	luxS	10	0	5.69941e-05	0.000145652
4	gapdh	9	1	0.00174512	0.00308752
21	luxS	6	0	0.00389242	0.00639469
17	mrp	0	6	0.00389242	0.00639469
8	mrp	2	8	0.0253473	0.0284385
8	sly	8	2	0.0253473	0.0284385
8	luxS	10	0	5.69941e-05	0.000145652
8	gapdh	9	1	0.00174512	0.00308752
12	epf	0	5	0.011412	0.0134604
12	mrp	0	5	0.011412	0.0134604
12	sly	0	5	0.011412	0.0134604
12	luxS	5	0	0.011412	0.0134604
12	gapdh	5	0	0.011412	0.0134604
3	sly	9	2	0.0105152	0.0134604
3	luxS	10	1	0.000646749	0.00156581
3	gapdh	11	0	2.00787e-05	7.10476e-05
5	epf	4	0	0.0338949	0.0346481
10	mrp	0	5	0.011412	0.0134604
10	sly	0	5	0.011412	0.0134604
10	luxS	5	0	0.011412	0.0134604
10	gapdh	5	0	0.011412	0.0134604
