## Additional file 4 for "Biofilm formation in *Streptococcus suis*: *In vitro* impact of serovar and assessment of coinfections with other porcine respiratory disease complex bacterial pathogens"

### Sheet: Additional file 4
Additional file 4. Significant differences (Wilcoxon rank-sum test) in the biofilm formation among Streptococcus suis serovars (SVs) (p < 0.05).
S. suis SV1	S. suis SV2	Mean S. suis SV1	Mean S. suis SV2	p-value	p-value adjusted (BH)
1	2	3.54311	1.76636	1.34677e-09	2.62619e-08
1	7	3.54311	6.98453	6.64014e-10	1.72644e-08
1	8	3.54311	6.9581	0.00198652	0.00815518
1	9	3.54311	5.76883	4.72249e-08	7.36709e-07
1	10	3.54311	6.98847	0.00158632	0.00727842
1	16	3.54311	7.9732	0.00125524	0.00652727
2	3	1.76636	4.63839	1.79001e-07	2.32702e-06
2	4	1.76636	4.99457	1.38876e-06	1.35404e-05
2	5	1.76636	3.30112	0.00169399	0.00734062
2	7	1.76636	6.98453	5.70748e-15	2.22592e-13
2	8	1.76636	6.9581	5.48743e-07	6.11456e-06
2	9	1.76636	5.76883	1.4642e-17	1.14207e-15
2	10	1.76636	6.98847	0.000219455	0.00131673
2	12	1.76636	4.49421	0.000219455	0.00131673
2	16	1.76636	7.9732	5.86095e-05	0.000507949
2	17	1.76636	5.80684	0.000111256	0.000788908
2	21	1.76636	5.55472	8.47667e-05	0.00066118
3	7	4.63839	6.98453	0.00105455	0.00587536
3	16	4.63839	7.9732	0.00665561	0.0224045
4	7	4.99457	6.98453	0.00689369	0.0224045
5	7	3.30112	6.98453	0.00156312	0.00727842
5	9	3.30112	5.76883	0.00391821	0.0145534
5	10	3.30112	6.98847	0.0143059	0.0446343
7	9	6.98453	5.76883	0.00485053	0.0171974
7	12	6.98453	4.49421	0.00273402	0.0106627
