## Additional file 5 for "Biofilm formation in *Streptococcus suis*: *In vitro* impact of serovar and assessment of coinfections with other porcine respiratory disease complex bacterial pathogens"

### Sheet: Additional file 5
Additional file 5. Significant differences (Wilcoxon rank-sum test) in the biofilm formation among bacterial pathogens involved in the porcine respiratory disease complex (PRDC) and Streptococcus suis belonging to different serovars (SVs) (p < 0.05).
Bacterial pathogen 1	Bacterial pathogen 2	Mean Pathogen 1	Mean Pathogen 2	p-value	p-value adjusted (BH)
A. pleuropneumoniae	S. hyicus	1.76333	13.9074	5.09014e-07	9.50159e-07
A. pleuropneumoniae	P. multocida	1.76333	2.6615	0.00197123	0.00275972
A. pleuropneumoniae	S. suis SV1	1.76333	3.54311	0.000115183	0.000179173
A. pleuropneumoniae	S. suis SV7	1.76333	7.02192	5.80202e-07	1.01535e-06
A. pleuropneumoniae	S. suis SV9	1.76333	5.76883	2.2509e-07	4.5018e-07
G. parasuis	S. hyicus	2.832	13.9074	7.5381e-10	5.27667e-09
G. parasuis	S. suis SV1	2.832	3.54311	0.00832945	0.0106011
G. parasuis	S. suis SV2	2.832	1.76636	0.0139432	0.016267
G. parasuis	S. suis SV7	2.832	7.02192	2.60824e-09	1.04329e-08
G. parasuis	S. suis SV9	2.832	5.76883	4.41959e-09	1.27267e-08
S. hyicus	P. multocida	13.9074	2.6615	1.86639e-08	4.75081e-08
S. hyicus	S. suis SV1	13.9074	3.54311	2.90672e-08	6.78234e-08
S. hyicus	S. suis SV2	13.9074	1.76636	6.72065e-15	9.4089e-14
S. hyicus	S. suis SV7	13.9074	7.02192	0.0128262	0.0156144
S. hyicus	S. suis SV9	13.9074	5.76883	0.000175268	0.00025829
P. multocida	S. suis SV1	2.6615	3.54311	0.0258917	0.0289987
P. multocida	S. suis SV2	2.6615	1.76636	1.65445e-06	2.72497e-06
P. multocida	S. suis SV7	2.6615	7.02192	3.82989e-09	1.27267e-08
P. multocida	S. suis SV9	2.6615	5.76883	4.54524e-09	1.27267e-08
