## Additional file 6 for "Biofilm formation in *Streptococcus suis*: *In vitro* impact of serovar and assessment of coinfections with other porcine respiratory disease complex bacterial pathogens"

### Sheet: Additional file 6
Additional file 6. Significant modification (Wilcoxon rank-sum test) in the biofilm formation of Streptococcus suis from different serovars (SVs) alone and in coinfection with bacterial pathogens involved in the porcine respiratory disease complex (PRDC) (p < 0.05).
PRDC pathogen	S. suis SV	Biofilm S. suis alone mean	Biofilm coinfection average	Biofilm increase in coinfection (x times)	p-value	p-value adjusted (BH)
A. pleuropneumoniae	S. suis SV9	9.64	7.255	0.752593	6.34029e-05	8.45372e-05
A. pleuropneumoniae	S. suis SV2	3.8	2.202	0.579474	6.34029e-05	8.45372e-05
A. pleuropneumoniae	S. suis SV7	6.76	4.186	0.619231	0.00142091	0.00142091
A. pleuropneumoniae	S. suis SV1	6.99	4.169	0.596423	6.34029e-05	8.45372e-05
G. parasuis	S. suis SV9	9.64	7.013	0.72749	0.00142091	0.00284182
G. parasuis	S. suis SV2	3.8	2.58	0.678947	0.0171871	0.0229161
G. parasuis	S. suis SV7	6.76	3.574	0.528698	6.38644e-05	0.000255458
S. hyicus	S. suis SV9	4.11546	12.999	3.15858	6.38644e-05	6.38644e-05
S. hyicus	S. suis SV2	1.54655	6.473	4.18545	6.38644e-05	6.38644e-05
S. hyicus	S. suis SV7	5.05706	9.551	1.88865	6.38644e-05	6.38644e-05
S. hyicus	S. suis SV1	3.13408	6.618	2.11163	6.38644e-05	6.38644e-05
P. multocida	S. suis SV2	1.54655	2.532	1.6372	0.00141419	0.00282838
P. multocida	S. suis SV1	3.13408	5.415	1.72778	6.38644e-05	0.000255458
