## Additional file 7 for "Biofilm formation in *Streptococcus suis*: *In vitro* impact of serovar and assessment of coinfections with other porcine respiratory disease complex bacterial pathogens"

### Sheet: Additional file 7
Additional file 7. Significant modification (Wilcoxon rank-sum test) in the biofilm formation of bacterial pathogens involved in the porcine respiratory disease complex (PRDC) alone and in coinfection with Streptococcus suis from different serovars (SVs) (p < 0.05).
PRDC pathogen	S. suis SV	Biofilm PRDC pathogen alone mean	Biofilm coinfection average	Biofilm increase in coinfection (x times)	p-value	p-value adjusted (BH)
A. pleuropneumoniae	S. suis SV9	1.62	7.255	4.4784	0.000181651	0.000439785
A. pleuropneumoniae	S. suis SV2	1.62	2.202	1.35926	0.0256924	0.0256924
A. pleuropneumoniae	S. suis SV7	1.62	4.186	2.58395	0.000329839	0.000439785
A. pleuropneumoniae	S. suis SV1	1.62	4.169	2.57346	0.000244805	0.000439785
G. parasuis	S. suis SV9	2.171	7.013	3.23031	0.000246128	0.000659677
G. parasuis	S. suis SV7	2.171	3.574	1.64625	0.0140193	0.0186924
G. parasuis	S. suis SV1	2.171	6.917	3.18609	0.000329839	0.000659677
P. multocida	S. suis SV7	2.974	5.196	1.74714	0.00170625	0.006825
P. multocida	S. suis SV1	2.974	5.415	1.82078	0.00728456	0.0145691
